# Improving genome-scale metabolic models of incomplete genomes with deep learning

**DOI:** 10.1101/2023.07.10.548314

**Authors:** Meine D. Boer, Chrats Melkonian, Haris Zafeiropoulos, Andreas F. Haas, Daniel Garza, Bas E. Dutilh

## Abstract

Deciphering the metabolism of microbial species is crucial for understanding their function within complex ecosystems. Genome-scale metabolic models (GSMMs), which predict metabolic traits based on the enzymes encoded in a genome, are promising tools to study microbial ecosystems when genome sequences can be obtained. However, constructing GSMMs for uncultured bacteria is challenging, as metagenome-assembled genomes are typically incomplete, leading to metabolic reconstructions with numerous gaps. Existing methodologies often fill these gaps with the minimum set of reactions necessary to simulate an objective function such as growth. Here we introduce an artificial intelligence-based alternative: the Deep Neural Network Guided Imputation Of Reactomes (DNNGIOR). The DNNGIOR neural network learns weights for missing reactions in incomplete GSMMs from patterns in the presence and absence of metabolic reactions in genomes spanning the bacterial domain. We identified two important factors contributing to prediction accuracy: (1) the frequency of reaction across all bacteria, and (2) the phylogenetic distance between the query and the genomes in the training dataset. Reactions that occur in > 30% of the training genomes can be accurately predicted (Mean F1 score = 0.85). The weights generated by the DNNGIOR network improved the gap-filling of incomplete GSMMs, when assessed on a large and phylogenetically diverse testing dataset and a small set of high-quality manually curated models. The accuracy of DNNGIOR was on average 14 times greater than the standard unweighted gap-filling for draft reconstructions, and 2-9 times greater for manually curated models. DNNGIOR models could also simulate experimentally measured carbon usage profiles with similar accuracy as CarveMe. DNNGIOR is available at https://github.com/MGXlab/DNNGIOR or as a pip package (https://pypi.org/project/dnngior/).
