## Supplementary Table 5 for "Improving genome-scale metabolic models of incomplete genomes with deep learning"

### Sheet: min_med
Compound	ModelSEED_IDs	BiGG_IDs
Water	cpd00001	h2o
Oxygen	cpd00007	o2
Phosphate	cpd00009	pi
Ammonium	cpd00013	nh4
Manganese (2+)	cpd00030	mn2
Zinc (2+)	cpd00034	zn2
Sulfate	cpd00048	so4
Copper (2+)	cpd00058	cu2
Calcium (2+)	cpd00063	ca2
H+	cpd00067	h
Chloride	cpd00099	cl
Cobalt (2+)	cpd00149	cobalt2
Potassium	cpd00205	k
Nickel (2+)	cpd00244	ni2
Magnesium (2+)	cpd00254	mg2
Thiamin	cpd00305	thm
Folate	cpd00393	fol
4-Aminobenzoate	cpd00443	4abz
Cob(I)alamin	cpd00635	cbl1
Pantothenate	cpd00644	pnto__R
Sodium	cpd00971	na1
Iron (II)	cpd10515	fe2
Iron (III)	cpd10516	fe3

### Sheet: carbon ids
Compound	Compound_simple	ModelSEED_IDs	BiGG_IDs	Final conc. [mM]	Notes
Pyruvic acid sodium salt	Pyruvate	cpd00020	pyr	10	Used Pyruvate
L-Glutamic acid sodium salt	Glutamate	cpd00023	glu__L	6	Used L-Glutamate
D-glucose monohydrate	Glucose	cpd00027	glc__D	5
Acetic acid dipotassium salt	Acetate	cpd00029	ac	15	Used Acetate
Oxalic acid dipotassium salt	Oxalate	cpd00032	oaa	15	Used Oxalacetate
L-Glycine	Glycine	cpd00033	gly	15
L-Alanine	Alanine	cpd00035	ala__L	10
Succinic acid disodium salt	Succinate	cpd00036	succ	7.5	Used Succinate
L-Lysine	Lysine	cpd00039	lys__L	5
L-Asparic acid sodium salt	Aspartate	cpd00041	asp__L	7.5	Used L-Aspartate
Formic acid sodium salt	Formate	cpd00047	for	30	Used Formate
L-Arginine	Arginine	cpd00051	arg__L	5
L-Serine	Serine	cpd00054	ser__L	10
L-Methionine	Methionine	cpd00060	met__L	6
L-Ornithine	Ornithine	cpd00064	orn__L	6
L-Tryptophan	Tryptophan	cpd00065	trp__L	2.7
L-Phenylalanine	Phenylalanine	cpd00066	phe__L	3.3
L-Tyrosine	Tyrosine	cpd00069	tyr__L	3.3
Sucrose	Sucrose	cpd00076	sucr	2.5
D-Fructose	Fructose	cpd00082	fru	5
L-Cysteine	Cysteine	cpd00084	cys__L	10
L-Glutamine	Glutamine	cpd00053	gln__L	6
Glycerol	Glycerol	cpd00100	glyc	10
L-Leucine	Leucine	cpd00107	leu__L	5
D-galactose	Galactose	cpd00108	gal	5
Methanol (+ 20 ÂµM LaCl3)	Methanol	cpd00116	meoh	30	La3+ = cpd26474, Cl- = cpd00099
L-Histidine	Histidine	cpd00119	his__L	5
Myo-inositol	Myo-inosotol	cpd00121	inost	5	Used L-inositol?
L-Proline	Proline	cpd00129	pro__L	6
L-Asparagine	Asparagine	cpd00132	asn__L	7.5
D-mannose	Mannose	cpd00138	man	5
Potassium benzoate	Benzoate	cpd00153	bz	4.3
D-xylose	Xylose	cpd00154	xyl__D	6
L-Valine	Valine	cpd00156	val__L	6
Cellobiose	Cellobiose	cpd00158	cellb	2.5	Used CELB
L-Threonine	Threonine	cpd00161	thr__L	7.5
D-Maltose	Maltose	cpd00179	malt	2.5
Methylamine	Methylamine	cpd00187	mma	30	Used Methanamine
Gluconic acid sodium salt	Gluconate	cpd00222	glcn__D	5	Used GLCN
L-arabinose	Arabinose	cpd00224	arab__L	6
D-Galacturonic acid	Galacturonate	cpd00280	galur	5	Used D-Galacturonate
D-mannitol	Mannitol	cpd00314	mnl	5
L-Isoleucine	Isoleucine	cpd00322	ile__L	5
Coniferyl alcohol	Coniferol	cpd00458	confrl	3	Used Coniferol
D-trehalose	Trehalose	cpd00794	tre	2.5	Used TRHL
